# Mutational scanning reveals oncogenic *CTNNB1* mutations have diverse effects on signalling and clinical traits

**DOI:** 10.1101/2023.11.09.566307

**Authors:** Anagha Krishna, Alison Meynert, Martijn Kelder, Ailith Ewing, Shahida Sheraz, Anna Ferrer-Vaquer, Graeme Grimes, Hannes Becher, Ryan Silk, Colin A Semple, Timothy Kendall, Anna-Katerina Hadjantonakis, Tom Bird, Joseph A Marsh, Peter Hohenstein, Andrew J Wood, Derya D Ozdemir

## Abstract

*CTNNB1*, the gene encoding β-catenin, is a frequent target for oncogenic mutations activating the canonical Wnt signalling pathway, typically via missense mutations within a degron hotspot motif in exon 3. Here, we combine saturation genome editing with a fluorescent reporter assay to quantify signalling phenotypes for all 342 missense mutations in the mutation hotspot, including 74 recurrent mutations reported in over 6000 tumours. Our data define the genetic requirements for β-catenin degron function and reveal diverse levels of signal activation among known driver mutations. Tumorigenesis in different human tissues involves selection for *CTNNB1* mutations spanning distinct ranges of effect size. In hepatocellular carcinoma, mutations that activate β-catenin relatively weakly are associated with worse prognosis compared to stronger activating mutations, despite greater immune cell infiltration in the tumour microenvironment. Our work therefore provides a resource to understand mutational diversity within a pan-cancer mutation hotspot, with potential implications for targeted therapy.
