## Supplementary material for "Mutational scanning reveals oncogenic *CTNNB1* mutations have diverse effects on signalling and clinical traits": Table S2

### Sheet: Sheet1
Original	Position	Derived	Minimum nt Changes	Mutational Effect Score (MES)
L	31	M	1	1935.85
L	31	R	1	2136.29
L	31	P	1	2571.38
L	31	Q	1	6594.03
L	31	V	1	8932.72
L	31	W	2	1916.35
L	31	F	2	1975.18
L	31	S	2	2239.71
L	31	H	2	2380.68
L	31	I	2	2410.38
L	31	T	2	4866.57
L	31	A	2	6268.27
L	31	G	2	7020.23
L	31	K	2	7602.73
L	31	Y	3	1948.85
L	31	C	3	2210.78
L	31	N	3	3830.59
L	31	D	3	4448.39
L	31	E	3	5777.21
D	32	E	1	3876.24
D	32	Y	1	13258.9
D	32	V	1	14177.5
D	32	A	1	14921.7
D	32	H	1	19442.3
D	32	G	1	21430.3
D	32	N	1	23401
D	32	S	2	8194.11
D	32	F	2	16236.9
D	32	K	2	17597.2
D	32	T	2	20794.1
D	32	I	2	21165.4
D	32	R	2	21195.8
D	32	C	2	22982.2
D	32	L	2	23558.6
D	32	Q	2	24914.9
D	32	P	2	27875.7
D	32	W	3	17379.7
D	32	M	3	19800.3
S	33	T	1	12935.9
S	33	P	1	16283.6
S	33	A	1	21438.1
S	33	C	1	23483.9
S	33	Y	1	25985.3
S	33	F	1	29179.9
S	33	L	2	10036.7
S	33	I	2	10944.4
S	33	V	2	11339.6
S	33	W	2	14153.8
S	33	N	2	18441.1
S	33	R	2	23328.7
S	33	D	2	23876.7
S	33	H	2	27737.2
S	33	G	2	28186.5
S	33	E	3	6136.87
S	33	M	3	11467.3
S	33	Q	3	19021.7
S	33	K	3	20735.8
G	34	A	1	2480.85
G	34	R	1	19226.9
G	34	E	1	21859.2
G	34	V	1	22844.1
G	34	P	2	13393.7
G	34	D	2	17813.1
G	34	T	2	20451.3
G	34	C	2	21460.6
G	34	L	2	23233.4
G	34	K	2	23500.2
G	34	I	2	23662.1
G	34	Q	2	24441.1
G	34	S	2	26574.1
G	34	W	2	27606.4
G	34	Y	3	20618.3
G	34	N	3	20846.8
G	34	M	3	21369.4
G	34	H	3	21490.8
G	34	F	3	21743.5
I	35	M	1	2455.52
I	35	V	1	2603.46
I	35	N	1	3310.99
I	35	T	1	3634.79
I	35	L	1	5672.01
I	35	F	1	9803.23
I	35	S	1	21261.3
I	35	Y	2	2304.23
I	35	H	2	6282.8
I	35	C	2	11415.4
I	35	A	2	11806.9
I	35	R	2	14042
I	35	G	2	14612.9
I	35	K	2	17222.7
I	35	D	2	18289.3
I	35	P	2	23665.6
I	35	W	3	2498.1
I	35	Q	3	16306.4
I	35	E	3	18720.7
H	36	R	1	1585.01
H	36	Y	1	2075.38
H	36	D	1	2593.48
H	36	Q	1	2899.45
H	36	L	1	4976.2
H	36	N	1	8953.18
H	36	P	1	10548.3
H	36	A	2	1493.09
H	36	C	2	1821.55
H	36	V	2	1870.74
H	36	S	2	1870.83
H	36	F	2	1981.67
H	36	E	2	2032.98
H	36	I	2	2415.1
H	36	T	2	2535.22
H	36	K	2	3618.86
H	36	G	2	6028.88
H	36	M	3	1702.15
H	36	W	3	7497.84
S	37	T	1	9013.81
S	37	P	1	15666.7
S	37	Y	1	20859.9
S	37	C	1	21292.9
S	37	A	1	21566.8
S	37	F	1	30016.6
S	37	H	2	17981.4
S	37	I	2	19653.8
S	37	G	2	21861.4
S	37	W	2	23035.5
S	37	L	2	23084.9
S	37	V	2	23219.4
S	37	R	2	24989.8
S	37	N	2	27021.3
S	37	D	2	27274.8
S	37	Q	3	21587.7
S	37	K	3	23134.6
S	37	M	3	27588
S	37	E	3	29120.2
G	38	C	1	1948.51
G	38	V	1	2328.85
G	38	R	1	2644.26
G	38	S	1	6523.68
G	38	A	1	6784.31
G	38	D	1	8347.41
G	38	E	2	1835.58
G	38	I	2	1910.17
G	38	W	2	2068.24
G	38	N	2	2325.74
G	38	H	2	2366.78
G	38	F	2	3320.55
G	38	T	2	4742.08
G	38	Y	2	5319.55
G	38	L	2	5809.24
G	38	P	2	6113.78
G	38	M	3	2690.36
G	38	Q	3	6148.82
G	38	K	3	8565.32
A	39	V	1	1939.66
A	39	P	1	1959.37
A	39	D	1	2232.89
A	39	T	1	2426.66
A	39	G	1	2558.73
A	39	S	1	6845.9
A	39	R	2	1658.19
A	39	Y	2	1681.28
A	39	H	2	2138.61
A	39	I	2	2139.84
A	39	N	2	2301.58
A	39	F	2	2339.07
A	39	E	2	3173.38
A	39	L	2	3636.93
A	39	C	2	8369.1
A	39	Q	3	2455.4
A	39	W	3	2488.2
A	39	M	3	6162.8
A	39	K	3	10204.7
T	40	P	1	1801.91
T	40	I	1	2263.38
T	40	A	1	2798.49
T	40	S	1	3016.55
T	40	N	1	7158.3
T	40	Y	2	1960.8
T	40	V	2	2283.8
T	40	F	2	2667.12
T	40	M	2	2946.67
T	40	R	2	3168.18
T	40	G	2	4001.89
T	40	C	2	4455.03
T	40	D	2	4582
T	40	H	2	4902.89
T	40	L	2	5745.76
T	40	K	2	8799.2
T	40	Q	3	3498.19
T	40	E	3	6697.71
T	40	W	3	7386.68
T	41	S	1	2575.09
T	41	P	1	7183.84
T	41	N	1	9080.2
T	41	A	1	22812
T	41	I	1	24674.9
T	41	L	2	8795.46
T	41	C	2	13470.6
T	41	G	2	14764.2
T	41	D	2	15781.4
T	41	V	2	16787.8
T	41	F	2	17284.9
T	41	R	2	20381.3
T	41	H	2	21163
T	41	K	2	21607.9
T	41	Y	2	21923.1
T	41	M	2	22870.5
T	41	Q	3	14868.1
T	41	E	3	21641.4
T	41	W	3	21953.4
T	42	R	1	1933.81
T	42	S	1	1939.13
T	42	I	1	2175.11
T	42	A	1	2215.96
T	42	K	1	3254.12
T	42	P	1	7267.27
T	42	M	2	1894.52
T	42	Q	2	1969.66
T	42	V	2	2238.24
T	42	G	2	2725.88
T	42	L	2	5004.95
T	42	N	2	6713.52
T	42	E	2	7750.07
T	42	D	3	1906.73
T	42	Y	3	1981.28
T	42	F	3	2332.13
T	42	W	3	3650.36
T	42	H	3	7012.15
T	42	C	3	10764.7
A	43	D	1	2124.47
A	43	G	1	2125.12
A	43	S	1	2203.99
A	43	P	1	4481.48
A	43	T	1	7644.39
A	43	V	1	11965.9
A	43	N	2	1707.86
A	43	Y	2	1831.31
A	43	F	2	2144.71
A	43	H	2	2199.79
A	43	E	2	2595.72
A	43	C	2	2798.7
A	43	L	2	2969.51
A	43	I	2	3267.28
A	43	R	2	11057.7
A	43	M	3	1802.87
A	43	W	3	6877.78
A	43	K	3	12440.3
A	43	Q	3	19509.3
P	44	S	1	1326.24
P	44	T	1	1686.99
P	44	A	1	1820.52
P	44	H	1	1825.79
P	44	R	1	3412.53
P	44	L	1	10700.4
P	44	I	2	2039.71
P	44	F	2	2172.84
P	44	D	2	3215.42
P	44	G	2	3419.44
P	44	Y	2	4265.15
P	44	N	2	6209.57
P	44	Q	2	6982.86
P	44	V	2	9142.32
P	44	C	2	9983.74
P	44	K	3	3739.18
P	44	M	3	4389.26
P	44	E	3	4885.72
P	44	W	3	5914.48
S	45	C	1	3707.05
S	45	T	1	3917.54
S	45	A	1	7053.45
S	45	P	1	11518.8
S	45	Y	1	12103.6
S	45	F	1	14468.5
S	45	G	2	6049.88
S	45	W	2	7040.07
S	45	D	2	9506.93
S	45	L	2	13226
S	45	V	2	13267.5
S	45	R	2	16498.4
S	45	H	2	20661.5
S	45	I	2	20836.7
S	45	N	2	21225.2
S	45	Q	3	17657.8
S	45	E	3	18134.1
S	45	K	3	20702.3
S	45	M	3	21729.6
L	46	R	1	2014.03
L	46	Q	1	2146.95
L	46	P	1	3081.53
L	46	M	1	5078.61
L	46	V	1	5301.78
L	46	S	2	1691.24
L	46	K	2	1877.83
L	46	H	2	1886.08
L	46	E	2	2137.22
L	46	A	2	2183.61
L	46	T	2	2837.67
L	46	W	2	3913.28
L	46	F	2	4855.31
L	46	I	2	5323.18
L	46	G	2	6581.37
L	46	C	3	1645.83
L	46	D	3	1912.6
L	46	N	3	2161.33
L	46	Y	3	7432.96
S	47	I	1	1824.4
S	47	N	1	1881.23
S	47	T	1	3128.71
S	47	G	1	3556.91
S	47	R	1	4659.31
S	47	C	1	5872.71
S	47	L	2	1760.57
S	47	K	2	1903.95
S	47	V	2	1934.24
S	47	H	2	1987.25
S	47	W	2	2010.39
S	47	F	2	2284.78
S	47	D	2	3521.62
S	47	M	2	4755.62
S	47	P	2	6379.26
S	47	A	2	7008.72
S	47	Y	2	12558.5
S	47	E	3	3139.19
S	47	Q	3	6226.44
G	48	D	1	1655.84
G	48	C	1	1738.36
G	48	A	1	1974.36
G	48	S	1	4596.06
G	48	R	1	5261.16
G	48	V	1	5794.85
G	48	F	2	1863.44
G	48	W	2	1879.35
G	48	N	2	1927.07
G	48	P	2	2029.5
G	48	T	2	2103.79
G	48	E	2	2494.32
G	48	Y	2	4107
G	48	L	2	5177.5
G	48	I	2	6456
G	48	H	2	6459.33
G	48	M	3	1703.36
G	48	K	3	1898.57
G	48	Q	3	2707.81
