## Supplementary material for "Mutational scanning reveals oncogenic *CTNNB1* mutations have diverse effects on signalling and clinical traits": Table S3

### Sheet: VEPvMESCorr
VEP	Spearman's	p	n
MVP	-0.003078996	0.9751	105
phyloP	0.02421491	0.8063	105
BLOSUM62	0.02588647	0.6333	342
phastCons	0.03699685	0.7079	105
FATHMM	-0.08196268	0.4059	105
PrimateAI	-0.08651254	0.3796	105
fathmm-XF	0.1006734	0.3069	105
MutationTaster	0.1066344	0.2789	105
Grantham	0.1109509	0.0403	342
SiPhy	-0.1175635	0.2323	105
PonP2	0.1389122	0.01011	342
NetDiseaseSNP	0.1406365	0.009207	342
BayesDel	0.1557226	0.1126	105
GenoCanyon	0.1670675	0.08849	105
LRT	-0.1800443	0.06608	105
DANN	0.2080344	0.03338	105
Envision	-0.2331118	1.404e-05	342
fathmm-MKL	-0.277112	0.004212	105
VARITY_R	0.2782501	0.004169	105
LIST-S2	0.2879965	0.00289	105
GERP++	-0.3043804	0.001595	105
MutPred	0.323295	0.0007684	105
CONDEL	0.33867	0.0004096	105
VEST4	0.3454387	0.0003073	105
VARITY_ER	0.3541572	0.00023	105
MetaRNN	0.3602011	0.0001769	105
MPC	0.3758997	7.761e-05	105
REVEL	0.381505	5.934e-05	105
PROVEAN	-0.382837	5.563e-05	105
M-CAP	0.3884408	4.851e-05	105
MetaSVM	0.3937645	3.242e-05	105
MetaLR	0.397693	2.657e-05	105
CADD	0.4006501	2.284e-05	105
ESM-1v	-0.4402311	2.2e-16	342
ClinPred	0.4402693	2.605e-06	105
Eigen-pred	0.4811742	2.038e-07	105
DEOGEN2	0.4841423	1.672e-07	105
SIFT	-0.513507	2.2e-16	342
MutationAssessor	0.5199953	1.309e-08	105
Polyphen2_HumDiv	0.520625	1.248e-08	105
Polyphen2_HumVar	0.5370887	3.49e-09	105
VESPA	0.5412231	2.2e-16	342
SIFT4G	-0.5547141	8.25e-10	105
SuSPect	0.5713777	2.2e-16	342
SNAP2	0.5726857	2.2e-16	342
DeepSequence	-0.6431929	2.2e-16	342
EVE	0.6619581	2.2e-16	342
fitCons	NA	NA	105
