## Supplementary material for "Mutational scanning reveals oncogenic *CTNNB1* mutations have diverse effects on signalling and clinical traits": Table S4

### Sheet: Sheet1
Uniprot	Protein Name	Motif	Position 4
O00418	eEF2K	DSGYPS	Y
P16471	PRLR	DSGRGS	R
O95863	SNAI1/SNAIL	DSGKGS	K
P18848	ATF4	DSGICM	I
Q96T88	UHRF1	DSGCCL	C
P35222	CTNNB1	DSGIHS	I
Q9UKT4	FBXO5/EMI1	DSGYSS	Y
P30304	CDC25A	DSGFCL	F
Q15653	NFKBIB/IKBB	DSGLGS	L
Q8IYD8	FANCM	DSGYNS	Y
Q53EL6	PDCD4	DSGRGD	R
E3WEB5	YAP1	DSGLSM	L
Q9HAW4	CLSPN	DSGQGS	Q
O00221	NFKBIE	DSGIES	I
Q16236	NFE2L2/NRF2	DSGISL	I
P98174	FGD1	DSGIDS	I
P10912	GHR	DSGRTS	R
Q86T82	USP37	DSGNED	N
P17181	IFNAR1	DSGNYS	N
P08047	SP1	DSGAGS	A
Q6PGQ7	BORA	DSGYNT	Y
Q9GZV5	WWTR1/TAZ	DSGLGL	L
P19235	EPOR	DSGIST	I
P19838	NFKB1	DSGVET	V
Q12959	DLG1	DSGLPS	L
Q8C0T5	SIPA1L1/SPIN	DSGIDT	I
O00444	PLK4	DSGHAT	H
P05923	Vpu	DSGNES	N
