## Supplementary material for "Mutational scanning reveals oncogenic *CTNNB1* mutations have diverse effects on signalling and clinical traits": Table S7

### Sheet: Sheet1
		Replica 1				Replica2
		bin	FITC median	cells sorted		bin	FITC median	cells sorted
		1	137.5	200000		1	124	200000
		2	672.5	200000		2	660	200000
		3	1746	200000		3	1727	200000
		4	7034	80000		4	7523	1130000
		5	14032.5	445427		5	13080	942000
		6	50727	8309		6	47919	11641
