## Supplementary material for "Mutational scanning reveals oncogenic *CTNNB1* mutations have diverse effects on signalling and clinical traits": Table S9

### Sheet: Sheet1
TCGA ID	CLASS
TCGA-2Y-A9HA	STRONG
TCGA-2Y-A9HB	STRONG
TCGA-5C-A9VG	STRONG
TCGA-BC-A69I	STRONG
TCGA-BW-A5NQ	STRONG
TCGA-CC-A5UD	STRONG
TCGA-CC-A9FW	STRONG
TCGA-DD-A119	STRONG
TCGA-DD-A11D	STRONG
TCGA-DD-A3A3	STRONG
TCGA-DD-A73D	STRONG
TCGA-DD-AAC8	STRONG
TCGA-DD-AACA	STRONG
TCGA-DD-AACB	STRONG
TCGA-DD-AACJ	STRONG
TCGA-DD-AACX	STRONG
TCGA-DD-AAD0	STRONG
TCGA-DD-AADD	STRONG
TCGA-DD-AADG	STRONG
TCGA-DD-AADU	STRONG
TCGA-DD-AAE3	STRONG
TCGA-DD-AAE9	STRONG
TCGA-DD-AAEB	STRONG
TCGA-DD-AAEK	STRONG
TCGA-DD-AAVP	STRONG
TCGA-DD-AAVX	STRONG
TCGA-DD-AAVY	STRONG
TCGA-DD-AAW1	STRONG
TCGA-DD-AAW2	STRONG
TCGA-ED-A7PZ	STRONG
TCGA-ED-A7XP	STRONG
TCGA-EP-A12J	STRONG
TCGA-EP-A26S	STRONG
TCGA-EP-A2KC	STRONG
TCGA-EP-A3RK	STRONG
TCGA-FV-A4ZQ	STRONG
TCGA-G3-A25S	STRONG
TCGA-G3-A5SL	STRONG
TCGA-G3-AAV1	STRONG
TCGA-G3-AAV4	STRONG
TCGA-G3-AAV5	STRONG
TCGA-KR-A7K0	STRONG
TCGA-UB-A7MC	STRONG
TCGA-UB-A7MD	STRONG
TCGA-XR-A8TF	STRONG
TCGA-ZP-A9D4	STRONG
TCGA-ZS-A9CG	STRONG
TCGA-2Y-A9H1	WEAK
TCGA-3K-AAZ8	WEAK
TCGA-4R-AA8I	WEAK
TCGA-5R-AA1C	WEAK
TCGA-CC-A7IK	WEAK
TCGA-CC-A7IL	WEAK
TCGA-DD-A116	WEAK
TCGA-DD-A1EE	WEAK
TCGA-DD-A1EL	WEAK
TCGA-DD-A39V	WEAK
TCGA-DD-A4NF	WEAK
TCGA-DD-A4NI	WEAK
TCGA-DD-A4NK	WEAK
TCGA-DD-A73E	WEAK
TCGA-DD-AACD	WEAK
TCGA-DD-AAEE	WEAK
TCGA-DD-AAEH	WEAK
TCGA-DD-AAVQ	WEAK
TCGA-DD-AAW3	WEAK
TCGA-G3-A3CK	WEAK
TCGA-G3-A6UC	WEAK
TCGA-G3-AAV2	WEAK
TCGA-G3-AAV3	WEAK
TCGA-G3-AAV6	WEAK
TCGA-LG-A9QD	WEAK
TCGA-MI-A75E	WEAK
TCGA-MI-A75H	WEAK
TCGA-NI-A8LF	WEAK
TCGA-O8-A75V	WEAK
TCGA-RC-A6M4	WEAK
TCGA-RG-A7D4	WEAK
TCGA-WX-AA47	WEAK
TCGA-ZP-A9CV	WEAK
TCGA-2Y-A9GY	OTHER
TCGA-BC-A10S	OTHER
TCGA-BC-A5W4	OTHER
TCGA-BC-A69H	OTHER
TCGA-CC-5262	OTHER
TCGA-DD-A1EJ	OTHER
TCGA-DD-A3A4	OTHER
TCGA-DD-A4NJ	OTHER
TCGA-DD-A4NL	OTHER
TCGA-DD-A73A	OTHER
TCGA-DD-AACK	OTHER
TCGA-DD-AADM	OTHER
TCGA-EP-A2KA	OTHER
TCGA-EP-A3JL	OTHER
TCGA-FV-A2QQ	OTHER
TCGA-G3-A5SJ	OTHER
TCGA-K7-A6G5	OTHER
TCGA-MI-A75C	OTHER
TCGA-WQ-A9G7	OTHER
TCGA-2Y-A9H7	AXIN1
TCGA-BW-A5NP	AXIN1
TCGA-CC-A5UC	AXIN1
TCGA-CC-A5UE	AXIN1
TCGA-CC-A7IJ	AXIN1
TCGA-CC-A9FS	AXIN1
TCGA-CC-A9FU	AXIN1
TCGA-DD-A11B	AXIN1
TCGA-DD-A1EH	AXIN1
TCGA-DD-A39Z	AXIN1
TCGA-DD-A4NN	AXIN1
TCGA-DD-A4NQ	AXIN1
TCGA-DD-AACC	AXIN1
TCGA-DD-AACW	AXIN1
TCGA-DD-AAD8	AXIN1
TCGA-DD-AADI	AXIN1
TCGA-DD-AADK	AXIN1
TCGA-DD-AADO	AXIN1
TCGA-DD-AADP	AXIN1
TCGA-DD-AADS	AXIN1
TCGA-DD-AAE1	AXIN1
TCGA-DD-AAE6	AXIN1
TCGA-DD-AAEA	AXIN1
TCGA-DD-AAVS	AXIN1
TCGA-DD-AAVU	AXIN1
TCGA-DD-AAVZ	AXIN1
TCGA-ED-A7PY	AXIN1
TCGA-ED-A8O5	AXIN1
TCGA-ED-A8O6	AXIN1
TCGA-ES-A2HS	AXIN1
TCGA-FV-A23B	AXIN1
TCGA-FV-A3R2	AXIN1
TCGA-G3-AAV7	AXIN1
TCGA-MI-A75G	AXIN1
TCGA-XR-A8TC	AXIN1
TCGA-ZP-A9CZ	AXIN1
TCGA-2V-A95S	NO MUTATION
TCGA-2Y-A9GS	NO MUTATION
TCGA-2Y-A9GT	NO MUTATION
TCGA-2Y-A9GU	NO MUTATION
TCGA-2Y-A9GV	NO MUTATION
TCGA-2Y-A9GW	NO MUTATION
TCGA-2Y-A9GX	NO MUTATION
TCGA-2Y-A9GZ	NO MUTATION
TCGA-2Y-A9H0	NO MUTATION
TCGA-2Y-A9H2	NO MUTATION
TCGA-2Y-A9H3	NO MUTATION
TCGA-2Y-A9H4	NO MUTATION
TCGA-2Y-A9H5	NO MUTATION
TCGA-2Y-A9H6	NO MUTATION
TCGA-2Y-A9H8	NO MUTATION
TCGA-2Y-A9H9	NO MUTATION
TCGA-5C-A9VH	NO MUTATION
TCGA-5C-AAPD	NO MUTATION
TCGA-5R-AA1D	NO MUTATION
TCGA-5R-AAAM	NO MUTATION
TCGA-BC-4073	NO MUTATION
TCGA-BC-A10Q	NO MUTATION
TCGA-BC-A10R	NO MUTATION
TCGA-BC-A10T	NO MUTATION
TCGA-BC-A10W	NO MUTATION
TCGA-BC-A10X	NO MUTATION
TCGA-BC-A10Y	NO MUTATION
TCGA-BC-A10Z	NO MUTATION
TCGA-BC-A110	NO MUTATION
TCGA-BC-A216	NO MUTATION
TCGA-BC-A217	NO MUTATION
TCGA-BC-A3KF	NO MUTATION
TCGA-BC-A8YO	NO MUTATION
TCGA-BD-A2L6	NO MUTATION
TCGA-BD-A3EP	NO MUTATION
TCGA-BW-A5NO	NO MUTATION
TCGA-CC-5258	NO MUTATION
TCGA-CC-5259	NO MUTATION
TCGA-CC-5260	NO MUTATION
TCGA-CC-5261	NO MUTATION
TCGA-CC-5263	NO MUTATION
TCGA-CC-5264	NO MUTATION
TCGA-CC-A123	NO MUTATION
TCGA-CC-A1HT	NO MUTATION
TCGA-CC-A3M9	NO MUTATION
TCGA-CC-A3MA	NO MUTATION
TCGA-CC-A3MB	NO MUTATION
TCGA-CC-A3MC	NO MUTATION
TCGA-CC-A7IE	NO MUTATION
TCGA-CC-A7IF	NO MUTATION
TCGA-CC-A7IG	NO MUTATION
TCGA-CC-A7II	NO MUTATION
TCGA-CC-A8HT	NO MUTATION
TCGA-CC-A8HU	NO MUTATION
TCGA-CC-A8HV	NO MUTATION
TCGA-CC-A9FV	NO MUTATION
TCGA-DD-A113	NO MUTATION
TCGA-DD-A114	NO MUTATION
TCGA-DD-A115	NO MUTATION
TCGA-DD-A118	NO MUTATION
TCGA-DD-A11A	NO MUTATION
TCGA-DD-A11C	NO MUTATION
TCGA-DD-A1EB	NO MUTATION
TCGA-DD-A1EC	NO MUTATION
TCGA-DD-A1ED	NO MUTATION
TCGA-DD-A1EF	NO MUTATION
TCGA-DD-A1EI	NO MUTATION
TCGA-DD-A1EK	NO MUTATION
TCGA-DD-A39W	NO MUTATION
TCGA-DD-A39X	NO MUTATION
TCGA-DD-A3A2	NO MUTATION
TCGA-DD-A3A5	NO MUTATION
TCGA-DD-A3A6	NO MUTATION
TCGA-DD-A3A7	NO MUTATION
TCGA-DD-A3A8	NO MUTATION
TCGA-DD-A3A9	NO MUTATION
TCGA-DD-A4NA	NO MUTATION
TCGA-DD-A4NB	NO MUTATION
TCGA-DD-A4ND	NO MUTATION
TCGA-DD-A4NE	NO MUTATION
TCGA-DD-A4NG	NO MUTATION
TCGA-DD-A4NH	NO MUTATION
TCGA-DD-A4NO	NO MUTATION
TCGA-DD-A4NP	NO MUTATION
TCGA-DD-A4NR	NO MUTATION
TCGA-DD-A4NS	NO MUTATION
TCGA-DD-A4NV	NO MUTATION
TCGA-DD-A73B	NO MUTATION
TCGA-DD-A73C	NO MUTATION
TCGA-DD-A73F	NO MUTATION
TCGA-DD-A73G	NO MUTATION
TCGA-DD-AA3A	NO MUTATION
TCGA-DD-AAC9	NO MUTATION
TCGA-DD-AACE	NO MUTATION
TCGA-DD-AACF	NO MUTATION
TCGA-DD-AACG	NO MUTATION
TCGA-DD-AACH	NO MUTATION
TCGA-DD-AACI	NO MUTATION
TCGA-DD-AACL	NO MUTATION
TCGA-DD-AACN	NO MUTATION
TCGA-DD-AACO	NO MUTATION
TCGA-DD-AACQ	NO MUTATION
TCGA-DD-AACS	NO MUTATION
TCGA-DD-AACT	NO MUTATION
TCGA-DD-AACU	NO MUTATION
TCGA-DD-AACV	NO MUTATION
TCGA-DD-AACY	NO MUTATION
TCGA-DD-AACZ	NO MUTATION
TCGA-DD-AAD2	NO MUTATION
TCGA-DD-AAD3	NO MUTATION
TCGA-DD-AAD5	NO MUTATION
TCGA-DD-AAD6	NO MUTATION
TCGA-DD-AADA	NO MUTATION
TCGA-DD-AADB	NO MUTATION
TCGA-DD-AADC	NO MUTATION
TCGA-DD-AADF	NO MUTATION
TCGA-DD-AADJ	NO MUTATION
TCGA-DD-AADL	NO MUTATION
TCGA-DD-AADN	NO MUTATION
TCGA-DD-AADQ	NO MUTATION
TCGA-DD-AADR	NO MUTATION
TCGA-DD-AADV	NO MUTATION
TCGA-DD-AADW	NO MUTATION
TCGA-DD-AADY	NO MUTATION
TCGA-DD-AAE0	NO MUTATION
TCGA-DD-AAE2	NO MUTATION
TCGA-DD-AAE4	NO MUTATION
TCGA-DD-AAE7	NO MUTATION
TCGA-DD-AAED	NO MUTATION
TCGA-DD-AAEG	NO MUTATION
TCGA-DD-AAEI	NO MUTATION
TCGA-DD-AAVR	NO MUTATION
TCGA-DD-AAVV	NO MUTATION
TCGA-DD-AAVW	NO MUTATION
TCGA-DD-AAW0	NO MUTATION
TCGA-ED-A459	NO MUTATION
TCGA-ED-A4XI	NO MUTATION
TCGA-ED-A5KG	NO MUTATION
TCGA-ED-A627	NO MUTATION
TCGA-ED-A66X	NO MUTATION
TCGA-ED-A66Y	NO MUTATION
TCGA-ED-A7PX	NO MUTATION
TCGA-ED-A7XO	NO MUTATION
TCGA-ED-A82E	NO MUTATION
TCGA-ED-A97K	NO MUTATION
TCGA-EP-A2KB	NO MUTATION
TCGA-ES-A2HT	NO MUTATION
TCGA-FV-A2QR	NO MUTATION
TCGA-FV-A3I0	NO MUTATION
TCGA-FV-A3I1	NO MUTATION
TCGA-FV-A3R3	NO MUTATION
TCGA-FV-A495	NO MUTATION
TCGA-FV-A496	NO MUTATION
TCGA-FV-A4ZP	NO MUTATION
TCGA-G3-A25T	NO MUTATION
TCGA-G3-A25U	NO MUTATION
TCGA-G3-A25V	NO MUTATION
TCGA-G3-A25Y	NO MUTATION
TCGA-G3-A3CH	NO MUTATION
TCGA-G3-A3CI	NO MUTATION
TCGA-G3-A5SI	NO MUTATION
TCGA-G3-A5SK	NO MUTATION
TCGA-G3-A5SM	NO MUTATION
TCGA-G3-A7M5	NO MUTATION
TCGA-G3-A7M6	NO MUTATION
TCGA-G3-A7M7	NO MUTATION
TCGA-G3-A7M8	NO MUTATION
TCGA-G3-A7M9	NO MUTATION
TCGA-G3-AAUZ	NO MUTATION
TCGA-G3-AAV0	NO MUTATION
TCGA-GJ-A3OU	NO MUTATION
TCGA-GJ-A6C0	NO MUTATION
TCGA-GJ-A9DB	NO MUTATION
TCGA-HP-A5MZ	NO MUTATION
TCGA-HP-A5N0	NO MUTATION
TCGA-K7-A5RF	NO MUTATION
TCGA-K7-A5RG	NO MUTATION
TCGA-K7-AAU7	NO MUTATION
TCGA-KR-A7K2	NO MUTATION
TCGA-KR-A7K7	NO MUTATION
TCGA-KR-A7K8	NO MUTATION
TCGA-LG-A6GG	NO MUTATION
TCGA-MI-A75I	NO MUTATION
TCGA-MR-A520	NO MUTATION
TCGA-MR-A8JO	NO MUTATION
TCGA-NI-A4U2	NO MUTATION
TCGA-PD-A5DF	NO MUTATION
TCGA-QA-A7B7	NO MUTATION
TCGA-RC-A6M3	NO MUTATION
TCGA-RC-A6M5	NO MUTATION
TCGA-RC-A6M6	NO MUTATION
TCGA-RC-A7S9	NO MUTATION
TCGA-RC-A7SB	NO MUTATION
TCGA-RC-A7SF	NO MUTATION
TCGA-RC-A7SH	NO MUTATION
TCGA-RC-A7SK	NO MUTATION
TCGA-UB-A7MA	NO MUTATION
TCGA-UB-A7MB	NO MUTATION
TCGA-UB-A7ME	NO MUTATION
TCGA-UB-A7MF	NO MUTATION
TCGA-UB-AA0U	NO MUTATION
TCGA-UB-AA0V	NO MUTATION
TCGA-WJ-A86L	NO MUTATION
TCGA-WQ-AB4B	NO MUTATION
TCGA-WX-AA44	NO MUTATION
TCGA-WX-AA46	NO MUTATION
TCGA-XR-A8TD	NO MUTATION
TCGA-XR-A8TE	NO MUTATION
TCGA-XR-A8TG	NO MUTATION
TCGA-YA-A8S7	NO MUTATION
TCGA-ZP-A9CY	NO MUTATION
TCGA-ZP-A9D0	NO MUTATION
TCGA-ZP-A9D1	NO MUTATION
TCGA-ZP-A9D2	NO MUTATION
TCGA-ZS-A9CD	NO MUTATION
TCGA-ZS-A9CE	NO MUTATION
TCGA-ZS-A9CF	NO MUTATION
TCGA-BC-A10U	Exclude due to frameshifting InDel
TCGA-DD-AAD1	Exclude due to frameshifting InDel
TCGA-BD-A3ER	Exclude due to incomplete data
TCGA-CC-A8HS	Exclude due to incomplete data
TCGA-G3-A3CG	Exclude due to incomplete data
TCGA-T1-A6J8	Exclude due to incomplete data
TCGA-BC-A112	exclude due to multiple groups
TCGA-BC-A3KG	exclude due to multiple groups
TCGA-CC-A7IH	exclude - hotspot inframe indel
TCGA-DD-A1EA	exclude - hotspot inframe indel
TCGA-DD-A1EG	exclude due to multiple groups
TCGA-DD-A39Y	exclude due to multiple groups
TCGA-DD-A3A0	exclude due to multiple groups
TCGA-DD-A3A1	exclude due to multiple groups
TCGA-DD-AACP	exclude due to multiple groups
TCGA-G3-A25Z	exclude due to multiple groups
TCGA-G3-A3CJ	exclude due to multiple groups
TCGA-LG-A9QC	exclude - hotspot inframe indel
