## Supplementary material for "Mutational scanning reveals oncogenic *CTNNB1* mutations have diverse effects on signalling and clinical traits": Table S10

### Sheet: Sheet1
	Step 1					Step 2					Step 3
Start context	Old codon	New codon	Change	New context	TNC freq	Old codon	New codon	Change	New context	TNC freq	Old codon	New codon	Change	New context	TNC freq	Path score
CGAAG	CGA	CCA	C[G>C]A	CCAAG	0.0014498	CAA	CCA	C[A>C]A	CCCAG	0.0033426	CAG	CCG	C[A>C]G	CCCCG	0.00302042	1.46372e-08
CGAAG	CGA	CCA	C[G>C]A	CCAAG	0.0014498	AAG	ACG	A[A>C]G	CCACG	0.0166324	CAC	CCC	C[A>C]C	CCCCG	0.00741009	1.78685e-07
CGAAG	GAA	GCA	G[A>C]A	CGCAG	0.00785309	CGC	CCC	C[G>C]C	CCCAG	0.00104708	CAG	CCG	C[A>C]G	CCCCG	0.00302042	2.48363e-08
CGAAG	GAA	GCA	G[A>C]A	CGCAG	0.00785309	CAG	CCG	C[A>C]G	CGCCG	0.00302042	CGC	CCC	C[G>C]C	CCCCG	0.00104708	2.48363e-08
CGAAG	AAG	ACG	A[A>C]G	CGACG	0.0166324	CGA	CCA	C[G>C]A	CCACG	0.0014498	CAC	CCC	C[A>C]C	CCCCG	0.00741009	1.78685e-07
CGAAG	AAG	ACG	A[A>C]G	CGACG	0.0166324	GAC	GCC	G[A>C]C	CGCCG	0.0033426	CGC	CCC	C[G>C]C	CCCCG	0.00104708	5.82129e-08
Mutational likelihood score of C[GAA>CCC]G				4.79892e-07
