## Supplementary material for "Mutational scanning reveals oncogenic *CTNNB1* mutations have diverse effects on signalling and clinical traits": Table S11

### Sheet: Sheet1
Mutation	MLS (UCEC)	MLS (LIHC)
31A	0.00016658	0.000239948
31C	0.000371207	0.000181664
31D	4.82848e-07	4.00308e-06
31E	9.20963e-06	0.000108357
31F	0.00688655	0.0177297
31G	0.000138761	0.000100569
31H	2.8866e-07	1.40414e-05
31I	4.29141e-05	0.000530109
31K	1.78384e-06	0.000169386
31M	0.00169143	0.00972973
31N	1.1357e-07	6.10525e-06
31P	0.000102516	0.000357094
31Q	8.76182e-06	0.00049754
31R	5.98321e-05	0.000277354
31S	0.00791717	0.0109773
31T	3.26917e-05	0.000418026
31V	0.0170544	0.0109438
31W	0.0033426	0.00389189
31Y	2.8285e-05	0.000190639
32A	0.00450227	0.00437326
32C	0.000147944	0.000427502
32E	0.0196529	0.0127568
32F	3.01065e-05	0.000235932
32G	0.00769162	0.015036
32H	0.00110119	0.00379965
32I	3.56688e-05	0.000202163
32K	0.000215271	0.00031994
32L	7.88052e-06	9.86665e-05
32M	3.33139e-06	3.88385e-06
32N	0.00554672	0.0129635
32P	8.47518e-06	3.64965e-05
32Q	4.27388e-05	9.37783e-05
32R	2.10229e-05	0.000167322
32S	0.000117227	0.000504483
32T	0.000139385	0.000136801
32V	0.00219656	0.0110787
32W	3.52268e-06	4.80354e-06
32Y	0.0190465	0.00916385
33A	0.00336871	0.00353875
33C	0.00235786	0.0101008
33D	0.000437703	8.92415e-05
33E	2.29035e-06	2.14558e-06
33F	0.0210212	0.0138169
33G	2.41619e-05	9.95185e-05
33H	0.00190969	0.000360068
33I	3.99594e-05	0.000166187
33K	1.03497e-06	4.71337e-06
33L	0.000514071	0.000579928
33M	6.36681e-07	1.33474e-06
33N	0.000193344	0.000183581
33P	0.00986261	0.0176937
33Q	9.92372e-06	8.71155e-06
33R	3.27551e-05	0.00027984
33T	0.000771151	0.00840452
33V	0.000234569	0.000122988
33W	6.28954e-06	4.01108e-05
33Y	0.207606	0.0120535
34A	0.00128051	0.0077517
34C	4.40038e-05	0.000302923
34D	0.000232825	0.00037122
34E	0.0157945	0.0183873
34F	8.53702e-07	1.35208e-05
34H	1.67455e-06	5.7479e-06
34I	0.00086457	0.000307016
34K	0.000170209	0.000415365
34L	0.000171375	0.000425948
34M	9.34804e-06	1.26409e-05
34N	3.40932e-06	1.23381e-05
34P	2.66317e-06	5.35043e-05
34Q	0.000113736	0.000141769
34R	0.0047693	0.0173154
34S	4.28598e-05	0.000467525
34T	2.26331e-05	0.000244122
34V	0.00967368	0.016327
34W	0.000104831	0.000448744
34Y	7.99738e-06	1.00899e-05
35A	0.000190148	0.000544046
35C	2.9203e-05	0.000110486
35D	2.79249e-05	0.00024814
35E	5.44997e-06	1.35474e-05
35F	0.00209778	0.0108832
35G	7.06671e-05	0.000109916
35H	2.41827e-05	0.000109079
35K	0.000236043	0.000398054
35L	0.0071283	0.00485579
35M	0.00233579	0.00994595
35N	0.00211529	0.0108115
35P	6.66074e-05	0.000108952
35Q	2.46577e-06	6.28109e-06
35R	0.000456501	0.000197617
35S	0.00473503	0.00449217
35T	0.00883449	0.0155052
35V	0.010694	0.015276
35W	9.82491e-08	2.2079e-06
35Y	5.29173e-06	0.000174859
36A	1.32757e-05	5.02351e-05
36C	0.000447681	0.000946029
36D	0.00163139	0.00312913
36E	6.33165e-05	7.72293e-05
36F	1.24518e-05	0.000245201
36G	2.69322e-05	0.000114808
36I	3.3614e-05	0.00026337
36K	0.000207357	0.0003751
36L	0.00106789	0.0151389
36M	3.22455e-06	5.63523e-06
36N	0.0053428	0.0151986
36P	0.00274446	0.00443324
36Q	0.0196529	0.0127568
36R	0.0111576	0.0256436
36S	8.29117e-05	0.000480765
36T	0.000108478	0.000140688
36V	5.88553e-06	0.000111039
36W	1.27817e-05	1.1723e-05
36Y	0.005873	0.00983438
37A	0.00269575	0.00532779
37C	0.00236565	0.0101765
37D	0.000302398	9.39601e-05
37E	1.1409e-05	4.08479e-06
37F	0.0211351	0.0140041
37G	1.25602e-05	6.38909e-05
37H	0.000665554	0.000209744
37I	4.74325e-05	0.000304448
37K	1.78867e-06	9.44206e-06
37L	0.00360157	0.000893674
37M	1.06466e-05	1.23714e-05
37N	5.1857e-05	0.000205709
37P	0.00732907	0.0127403
37Q	2.39333e-05	9.24323e-06
37R	3.26304e-05	0.000225057
37T	0.00172697	0.0150567
37V	0.000485159	0.00021851
37W	4.34912e-05	0.000105184
37Y	0.207793	0.0121149
38A	0.0021389	0.00844387
38C	0.00546104	0.0134217
38D	0.00747319	0.0113876
38E	7.40612e-05	0.000352752
38F	6.60597e-05	0.000378164
38H	3.80431e-05	0.000155725
38I	8.61187e-05	0.000256367
38K	1.05904e-06	1.26195e-05
38L	1.42201e-05	7.46521e-05
38M	1.60308e-06	3.03557e-06
38N	6.84774e-05	0.000292266
38P	3.51238e-06	4.89127e-05
38Q	6.28472e-07	5.29563e-06
38R	0.000818528	0.00441528
38S	0.00399958	0.0133694
38T	3.00933e-05	0.000188577
38V	0.00705257	0.0123315
38W	3.5807e-05	8.97569e-05
38Y	0.000173892	0.000233599
39C	1.57675e-05	0.000286818
39D	0.00545746	0.0248791
39E	6.44778e-05	0.000701088
39F	0.000239113	0.000746857
39G	0.00200384	0.00767161
39H	1.57416e-05	0.000279101
39I	0.000326921	0.000571385
39K	4.09479e-06	3.67378e-05
39L	6.33288e-05	0.000358984
39M	1.3913e-06	1.24195e-05
39N	0.000237102	0.000740622
39P	0.00197059	0.00756091
39Q	3.10282e-07	1.32814e-05
39R	2.49164e-06	7.48381e-05
39S	0.00551691	0.0261949
39T	0.022046	0.0258902
39V	0.0223429	0.0259096
39W	5.35202e-08	3.5886e-06
39Y	0.000114461	0.000783389
40A	0.00997611	0.0183294
40C	4.61745e-06	0.000182923
40D	0.000125609	0.000571691
40E	2.28678e-06	2.36703e-05
40F	2.73035e-05	0.000273291
40G	3.54009e-05	0.000242211
40H	7.0317e-05	9.94718e-05
40I	0.00744753	0.0114423
40K	8.47862e-05	0.00043119
40L	5.09926e-05	0.000115655
40M	2.41963e-05	0.000179603
40N	0.00694949	0.0117167
40P	0.00340748	0.0036659
40Q	1.44048e-06	5.21622e-06
40R	2.99819e-05	0.000359879
40S	0.00292944	0.0169686
40V	0.000276236	0.000628541
40W	1.69386e-08	2.44369e-06
40Y	1.73454e-05	0.000226574
41A	0.0105165	0.0123673
41C	5.73975e-06	0.000120557
41D	0.000110436	0.000381342
41E	1.76988e-06	1.51388e-05
41F	5.70695e-05	0.00017859
41G	3.05942e-05	0.000223611
41H	0.000471795	0.000150963
41I	0.00744065	0.0113063
41K	7.66056e-05	0.000415757
41L	0.000163733	0.000156146
41M	3.6712e-05	0.000145761
41N	0.00692846	0.0116953
41P	0.00846246	0.00618368
41Q	8.47335e-06	7.5987e-06
41R	5.93351e-05	0.000314941
41S	0.00380755	0.013669
41V	0.000280621	0.00050138
41W	1.59603e-08	1.1198e-06
41Y	4.08967e-05	0.000154556
42A	0.0106036	0.0126854
42C	7.63101e-08	3.97595e-06
42D	3.09214e-06	1.34269e-05
42E	7.94995e-05	0.000296579
42F	4.64003e-07	6.6182e-06
42G	2.03368e-05	0.000109164
42H	1.60772e-05	7.14008e-06
42I	0.00584005	0.00982462
42K	0.00532606	0.0150892
42L	0.000176422	0.000297744
42M	0.00043645	0.000916125
42N	0.000131836	0.000378698
42P	0.00853262	0.0063427
42Q	0.000379159	0.000175911
42R	0.00167053	0.00319451
42S	0.00171577	0.00578737
42V	0.000158639	0.000382687
42W	1.2701e-07	2.89654e-06
42Y	2.10888e-06	6.43421e-06
43C	7.17239e-05	0.000202011
43D	0.0127508	0.0142316
43E	0.000288805	0.00042451
43F	0.000452423	0.00030966
43G	0.00195948	0.00528165
43H	7.10104e-05	0.000205935
43I	0.000224968	0.000259553
43K	1.59395e-05	1.39905e-05
43L	0.00015439	0.000160391
43M	4.69887e-05	1.34222e-05
43N	0.000450756	0.000312426
43P	0.00197969	0.00532779
43Q	2.28207e-06	8.94247e-06
43R	6.64112e-06	6.70821e-05
43S	0.0132687	0.014727
43T	0.0173538	0.0118138
43V	0.0187841	0.0122035
43W	1.90482e-06	3.27219e-06
43Y	0.0052702	0.000337148
44A	0.00197651	0.00757634
44C	0.000121596	0.000511858
44D	5.0288e-05	0.000156268
44E	5.35307e-07	7.61935e-06
44F	0.000536912	0.000512301
44G	5.21634e-06	6.47135e-05
44H	0.0216935	0.0122133
44I	9.42429e-05	0.000497188
44K	1.55124e-06	2.35534e-05
44L	0.00466368	0.0153338
44M	3.28635e-06	1.14516e-05
44N	0.000138376	0.000435151
44Q	0.000152704	0.000404451
44R	0.00135343	0.00612561
44S	0.022126	0.0261344
44T	0.00547657	0.0259431
44V	4.28072e-05	0.000168373
44W	8.81131e-07	4.27163e-06
44Y	0.0047208	0.000467012
45A	0.00276861	0.00536219
45C	0.00139088	0.00793264
45D	3.85433e-05	0.000157377
45E	2.49184e-07	3.28479e-06
45F	0.0182142	0.0186292
45G	1.00353e-05	6.87987e-05
45H	8.36978e-05	0.000246598
45I	4.84633e-05	0.000352705
45K	1.06971e-07	7.36323e-06
45L	0.000306239	0.000792154
45M	3.22646e-07	4.91278e-06
45N	1.56837e-05	0.000252498
45P	0.00752713	0.0128226
45Q	6.23033e-07	6.55767e-06
45R	1.72187e-05	0.00017364
45T	0.00177364	0.0151539
45V	0.000405165	0.000331411
45W	2.29979e-06	4.29624e-05
45Y	0.0167441	0.0163046
46A	3.29278e-05	0.000282052
46C	3.29908e-05	9.27697e-06
46D	1.15355e-07	7.34655e-06
46E	2.80292e-06	0.000207253
46F	0.000287862	0.000482974
46G	2.25333e-05	9.97834e-05
46H	3.07859e-05	0.000630695
46I	0.00523485	0.000636123
46K	0.000231661	0.000443528
46M	0.206436	0.0116757
46N	1.40612e-05	1.53338e-05
46P	0.00964631	0.013969
46Q	0.00150085	0.0302121
46R	0.00371764	0.00380971
46S	0.000364926	0.000415567
46T	0.00242819	0.000535195
46V	0.00239505	0.0104878
46W	0.000444487	0.000114346
46Y	1.26092e-06	1.76314e-05
47A	3.77221e-05	0.00020295
47C	0.0015208	0.0305345
47D	0.000122674	0.000272138
47E	5.03087e-06	1.08709e-05
47F	1.88313e-05	0.000600764
47G	0.00959596	0.013788
47H	0.000140848	0.000144155
47I	0.0114638	0.010301
47K	0.000201058	0.000295913
47L	4.18272e-05	8.29587e-05
47M	0.000855721	0.000131782
47N	0.00681773	0.0113417
47P	1.98323e-05	5.24936e-05
47Q	6.25421e-06	4.62094e-06
47R	0.01309	0.0146436
47T	0.00209423	0.00529413
47V	0.000210236	0.000427762
47W	2.47234e-05	0.000348347
47Y	1.39806e-05	0.000357944
48A	0.00211993	0.00824725
48C	0.0218552	0.0121747
48D	0.00742472	0.0113794
48E	4.29254e-05	0.000308579
48F	0.000190657	0.000298982
48H	6.89815e-05	0.000285007
48I	9.68232e-05	0.000286694
48K	1.6283e-06	1.21737e-05
48L	1.87337e-05	0.000102293
48M	9.73205e-07	2.26003e-06
48N	0.000186636	0.000326425
48P	5.72321e-06	5.789e-05
48Q	7.43573e-07	8.73759e-06
48R	0.00138261	0.00643368
48S	0.00456422	0.0149832
48T	4.44418e-05	0.000169381
48V	0.00696192	0.0120596
48W	8.14089e-05	7.71351e-05
48Y	0.00166977	0.000255994
